# Oxidative stress causes a reversible decrease of deubiquitylases activity in old vertebrate brains

**DOI:** 10.1101/2025.08.15.670606

**Authors:** Amit Kumar Sahu, Alberto Minetti, Domenico Di Fraia, Antonio Marino, Patrick Rainer Winterhalter, Daniela Giustarini, Andreas Simm, Francesco Neri, Federico Galvagni, Christoph Gerhardt, Thorsten Pfirrmann, Alessandro Ori

**Affiliations:** Leibniz Institute on Aging - Fritz Lipmann Institute (FLI), Jena, Germany; Clinic for Heart Surgery (UMH), Martin-Luther-University Halle-Wittenberg, Halle (Saale), Germany; Department of Biotechnology, Chemistry and Pharmacy, University of Siena, Siena, Italy; Department of Life Sciences and Systems Biology, University of Turin, Torino, Italy; Health and Medical University, Potsdam, Germany

**Keywords:** Brain aging, Deubiquitylases (DUBs), Activity-based proteomics, Oxidative stress, Ubiquitin-Proteasome System (UPS), N-acetylcysteine ethyl ester (NACET)

## Abstract

The ubiquitin-proteasome system is essential for neuronal proteostasis, and its activity declines with age. How deubiquitylating enzymes (DUBs) are affected by aging in the vertebrate brain remains unclear. Here, we profiled cysteine protease DUBs using activity-based proteomics in aging mouse and killifish brains. Despite stable protein levels, we identified a subset of DUBs that progressively lose catalytic activity with age. We demonstrated that oxidative stress impairs DUB function through thiol oxidation and that antioxidant treatment restores their activity *in vitro* and *in vivo*. Further, inhibition of DUBs in human iPSC-derived neurons significantly recapitulated ubiquitylation changes observed in aged brains, and temporal analysis in mice revealed that DUB inhibition precedes proteasome decline in the brain during aging. Together, these findings indicate a redox-sensitive subset of DUBs that undergo an age-associated decline in activity and suggest that impaired deubiquitylation is an early, yet potentially reversible, driver of proteostasis decline in the aging brain.
