## Supplementary Table 1 for "Oxidative stress causes a reversible decrease of deubiquitylases activity in old vertebrate brains"

### Sheet: Figure 1
	DUB activity assay (RFU/Min). Related to Figure 1A.
	Replicate	Young	Old
	1	773	540.5		Young = 3 Months
	2	668.25	458		Old = 30 Months
	3	604.75	381.5
	4	546	211

### Sheet: Figure 2
	Thiol quantification (𝞵M). Related to Figure 2A.
	Replicate	Young	Old
	1	248.917			Young = 3 Months
	2	315.9	137.5		Old = 30 Months
	3	274.85	129.7
	4		131.2
	5	194.563	177.313
	6	187.312	167.813
	7	196.5	173.688
	8	201.25	189.625
	9	179.562	152.625

### Sheet: Figure 3
	Number of identified ubiquitylated sites in iNeurons. Related to Figure 3B.
	Treatment	Identification count (10^3)
	DMSO_1	9243			PR619 = 10uM for 6 hours
	DMSO_2	9851			Bortezomib = 10nM for 24 hours
	DMSO_3	6622
	PR619_1	14441
	PR619_2	15227
	PR619_3	14982
	BORT_1	21604
	BORT_2	21715
	BORT_3	20117

### Sheet: Sup Fig. 3
	DUB activity assay (RFU/Min). Related to Figure S3B.
	Replicates	DMSO	PR619	BORT	PR+BORT		PR619 = 10uM for 6 hours
	1	258	127	311	134		Bortezomib = 10nM for 24 hours
	2	299	116	202	135
	3	223	101	260	108
	4	221	78	239	57
	Proteasome activity assay (RFU/Min). Related to Figure S3C.
	Replicates	DMSO	PR619	BORT	PR+BORT
	1			707	942		PR619 = 10uM for 6 hours
	2	7086	7085	793	1079		Bortezomib = 10nM for 24 hours
	3	3976	5530
	4	6130	6455	1204	1107
	Number of identified proteins in iNeurons. Related to Figure S3E.
	Treatment	Identification count
	DMSO_1	6959					PR619 = 10uM for 6 hours
	DMSO_2	6905					Bortezomib = 10nM for 24 hours
	DMSO_3	6926
	PR619_1	6960
	PR619_2	6972
	PR619_3	6979
	BORT_1	7040
	BORT_2	7021
	BORT_3	7009

### Sheet: Figure 4
	Thiol quantification (𝞵M). Related to Figure 4B.
	Replicate	3 Mo	6 Mo	12 Mo	18 Mo	24 Mo	30 Mo
	1	150.643	144.857	145.214	97.9286	106	116.571
	2	144.214	136.857	145	124	107.286	115.286
	3	136.714	144.571	145.786	120.214	133.071	93.2143
	4	150.714	150.286	144.286	106.929	96.4286	84.1428
	5	122.214	137.571	129.5	108.643	122	114.786
	DUB activity assay (RFU/Min). Related to Figure 4C.
	Replicate	3 Mo	6 Mo	12 Mo	18 Mo	24 Mo	30 Mo
	1		570.5	536.5	489	430.5	400
	2	636	653	649.5	380	437.5	478
	3	659.5	606.5	691	602	550.5	470
	4	768	705	685.5	452.5	580	490
	5	785	807.5	675	653	447.5	497
	Proteasome activity assay (RFU/Min). Related to Figure 4E.
	Replicate	3 Mo	6 Mo	12 Mo	18 Mo	24 Mo	30 Mo
	1	680	760.4	649.4	797
	2	613	805.4	739.6	642.2	785.4	577.2
	3	934.4		1041.6		698.4	611.8
	4	763.6	898.4	873.8	689.2	620.6	580.6
	5		948.4		635.6	795.2	494.2
	Proteasome activity assay (RFU/Min). Related to Figure 4G.
	Replicate	DMSO	PR619	BORT	PR+BORT
	1	1556.4	1497	175.2	208.6			PR619 = 7.5uM for 24 hours
	2	1911.8	1111.8	93.8	163.6			Bortezomib = 10nM for 24 hours
	3	1996.6	1271.4	163.4	181.4

### Sheet: Sup Fig. 4
	Proteasome activity assay (RFU/Min). Related to Figure S4E.
	Replicate	DMSO	PR619	BORT	PR+BORT
	1	1578	1601.6	247	213.8		PR619 = 5uM for 24 hours
	2	2100	1689.4	196	249.4		Bortezomib = 10nM for 24 hours
	3	1431	1330.8	46.8	349.4
	4	1224.8	1379.6	167.2	333.4

### Sheet: Figure 5
	Thiol quantification (𝞵M). Related to Figure 5B.					Old animals age = 22-24 Months
	Replicate	Water	NACET
	1	157.5	184.833
	2	178.944	201.667
	3	165.389	205.5
	DUB activity assay (RFU/Min). Related to Figure 5C.
	Replicate	Water	NACET
	1	140.333	204.667
	2	174.167	202.667
	3	143.667	173.833
	Proteasome activity assay (RFU/Min). Related to Figure 5E.
	Replicate	Water	NACET
	1	330.4	405.2
	2	277.1	368.2
	3	341.6	430
