## Supplementary Table 4 for "Oxidative stress causes a reversible decrease of deubiquitylases activity in old vertebrate brains"

### Sheet: Sequence informations
	Related to Figure 5, Sup Fig. 5.
	N.	Peptide Name	Sequence	Peptide Length	Stable Isotope-Labeled Residue	N-terminal	Internal	C-terminal
	1	GGMQ(H)	GG[M]QIFV(K)	8	Lysine (K), +8Da		[M(O2)]
	2	K6(H)	[M]QIFV[K]TLTG(K)	11	Lysine (K), +8Da		[K(GG)]
	3	K11(H)	TLTG[K]TITLEVEPSDTIENV(K)	21	Lysine (K), +8Da		[K(GG)]
	4	K27(H)	TITLEVEPSDTIENV[K]A(K)	18	Lysine (K), +8Da		[K(GG)]
	5	K29(H)	A[K]IQD(K)	6	Lysine (K), +8Da		[K(GG)]
	6	K33(H)	IQD[K]EGIP(P)DQQ(R)	13	Arginine (R), +10Da and Proline (P), +6Da		[K(GG)]
	7	K48(H)	LIFAG[K]QLEDG(R)	12	Arginine (R), +10Da		[K(GG)]
	8	K63(H)	TLSDYNIQ[K]ESTLHLVL(R)	18	Arginine (R), +10Da		[K(GG)]
	9	EST(H)	ESTESTLHLVL(R)	12	Arginine (R), +10Da
	10	TITLE(H)	TITLEVEPSDTIENV(K)	16	Lysine (K), +8Da
			Modification(s) are indicated with brackets (e.g., KP[Y]RQ indicates tyrosine modification)		Heavy residue are indicated with parentheses (e.g., LIK(A)PT indicates heavy alanine)

### Sheet: Analysis
	Related to Figure 5, Sup Fig. 5.
	EG.TargetReferenceRatio from the report table generated by Spectrodive 12.0.24
	Sequence Name	H-ESTESTLHLVL-R*-Qtag	H-TITLEVEPSDTIENV-K*-Qtag	H-GG-Met(Ox)-QIFV-K*-Qtag	H-Met(Ox)-QIFV-Lys(GG)-TLTG-K*-Qtag	H-TLTG-Lys(GG)-TITLEVEPSDTIENV-K*-Qtag	H-TITLEVEPSDTIENV-Lys(GG)-A-K*-Qtag	H-IQD-Lys(GG)-EGIP-P*-DQQ-R*-Qtag	H-LIFAG-Lys(GG)-QLEDG-R*-Qtag	H-TLSDYNIQ-Lys(GG)-ESTLHLVL-R*-Qtag
	Sample	Total-Ub	Total-Ub-2	M1	K6	K11	K27	K33	K48	K63
	NACET 1	22.8203	5.39102	0.00263048	0.00463536	0.0612495	0.0105081	0.00559388	0.188969	0.117418
	NACET 2	19.6053	5.97543	0.0161386	0.00360564	0.0725522	0.0084127	0.00635543	0.220454	0.15335
	NACET 4	18.7823	5.22002	0.00204187	0.00349377	0.0499497	0.00818741	0.00504899	0.163897	0.14948
	NACET 5	22.4343	6.22537	0.0165271	0.00535387	0.0627201	0.0101096	0.00628264	0.203148	0.131488
	WATER 1	24.9188	7.24173	0.0332774	0.00208672	0.0896966	0.00832982	0.00728214	0.251959	0.192233
	WATER 2	20.057	6.65379	0.0793957	0.00207323	0.0803362	0.0102197	0.00717336	0.208369	0.173763
	WATER 4	18.5301	6.42089	0.0340475	0.00396867	0.0696568	0.00890698	0.00710033	0.231619	0.145532
	WATER 5	23.3881	6.99747	0.00764397	0.00385472	0.0905584	0.0114688	0.00744961	0.278443	0.201307
	Absolute level of endogenous ubiquitin chains
	Sample	Total-Ub	Total-Ub-2	M1	K6	K11	K27	K33	K48	K63		Preparation:	In 10uL MS buffer A, there was roughly 4ug peptides (0.4ug/uL) and 400fmol AQUA peptides (40 fmol/uL)
	NACET 1	2282.03	539.102	0.263048	0.463536	6.12495	1.05081	0.559388	18.8969	11.7418		Injected:	3uL of above mixture => 120fmol AQUA and on an average 1.2ug of endogenous peptides
	NACET 2	1960.53	597.543	1.61386	0.360564	7.25522	0.84127	0.635543	22.0454	15.335		Actual abundance (fmol/ug protein) = (Ratio*120fmol)/1.2ug
	NACET 4	1878.23	522.002	0.204187	0.349377	4.99497	0.818741	0.504899	16.3897	14.948
	NACET 5	2243.43	622.537	1.65271	0.535387	6.27201	1.01096	0.628264	20.3148	13.1488
	WATER 1	2491.88	724.173	3.32774	0.208672	8.96966	0.832982	0.728214	25.1959	19.2233
	WATER 2	2005.7	665.379	7.93957	0.207323	8.03362	1.02197	0.717336	20.8369	17.3763
	WATER 4	1853.01	642.089	3.40475	0.396867	6.96568	0.890698	0.710033	23.1619	14.5532
	WATER 5	2338.81	699.747	0.764397	0.385472	9.05584	1.14688	0.744961	27.8443	20.1307
			Used for making final plot
